# Concurrent Stereotactic Body Radiation Therapy and KRAS Inhibition Synergistically Improve Pre-clinical Pancreatic Cancer Treatment

**DOI:** 10.64898/2026.07.10.737883

**Authors:** Tianyu Wang, Liang Wang, Jiaqian Xu, Youming Guo, Ling Xia, Yuting Li, Fada Guan, Boyi Gan, David S. Hong, Vincent Bernard, Dadi Jiang, Albert C. Koong

## Abstract

Pancreatic ductal adenocarcinoma (PDAC) is one of the most challenging cancers to treat due to the dismal survival rate, poor post-treatment outcome and profound resistance to a wide range of therapies. With mutant *KRAS* being a key driver, small molecule inhibitors targeting KRAS or pan-RAS (KRASi) have demonstrated exciting preclinical and early clinical anti-tumor efficacy, and the pan-RAS(ON) inhibitor daraxonrasib (RMC-6236) recently achieved Phase 3 clinically meaningful improvements in patient survival compared to chemotherapy. But resistance to RAS/KRAS inhibitor inevitably develops, which limits and compromises the treatment outcome. In this study, we investigated the combination of stereotactic body radiation therapy (SBRT) and KRAS inhibition (MRTX1133 and daraxonrasib) in the treatment of preclinical PDAC models. We found that this combination strategy synergistically suppresses PDAC cell growth *in vitro* and enhances tumor control while minimizing local recurrence in orthotopically implanted KPC (*LSL-Kras*^*G12D/+*^*;Trp53*^*R172H/+*^*;Pdx1-Cre*) murine PDAC tumors *in vivo*. As radiation therapy (RT) induces ferroptosis in multiple cancer types and mutant KRAS promotes various anti-ferroptotic mechanisms, we tested the role of ferroptosis in promoting tumor-control efficacy. Intriguingly, the addition of a ferroptosis inhibitor, liproxstatin-1, to the combination therapy significantly abrogated the *in vivo* synergism between SBRT and KRAS inhibition, suggesting that treatment-induced ferroptosis at least partially drives the synergistic efficacy of this combination strategy. Our study indicates that this SBRT-KRASi combination has the potential to overcome treatment resistance and improve outcomes in PDAC patients. These data directly support the design of a planned multi-center Phase 2 clinical trial with this combination strategy in locally advanced PDAC.
