## Supplemental Table 1 for "Concurrent Stereotactic Body Radiation Therapy and KRAS Inhibition Synergistically Improve Pre-clinical Pancreatic Cancer Treatment"

### Sheet: Histopathology Report
HISTOPATHOLOGY REPORT AND DIAGNOSIS
Treatment Group
Animal ID		611	614	616
Specie		mus musculus	mus musculus	mus musculus
Strain/Genotype		C57Bl/6J	C57Bl/6J	C57Bl/6J
Sex		male	male	male
Age		DOB 4/9/2024	DOB 4/9/2024	DOB 4/9/2024
Terminal body weight (grams)
Block No.	Organ Morphologic Diagnosis	Lesion Grade	Lesion Grade	Lesion Grade
A	Liver	WNL	Infiltration, mononuclear, minimal,multifocal,	Infiltration, mononuclear, minimal,multifocal,
A	Gall Bladder		WNL
A	Kidneys	Tubular degeneration, multifocal, minimal	Tubular degeneration, multifocal, minimal	Degeneration and necrosis, tubules, moderate
		Infiltration, mononuclear cells, multifocal minimal	Infiltration, mononuclear cells, multifocal minimal	Protien cast, mutifocal,mild
			Cystic tubule,minimal	Infiltration, mononuclear cells, multifocal mild
				Necrosis, ducts, pelvis, with nectotic material
B	Lung	Infiltration, eosinophilic macrophages, multifocal,moderate	Infiltration, eosinophilic macrophages, multifocal,moderate	Infiltration,macrophages, multifocal, minimal
		with crystalls in bonchioles	with crystalls in bonchioles	Infiltration,mononuclear, focal minimal
		Infiltration,mononuclear, multifocal moderate	Infiltration,mononuclear, multifocal moderate
C	Heart	WNL	WNL	WNL
I	Stomach	Infiltration,neutrophils and mononucleal cells, minimal, multifocal	WNL	WNL
		mucosa with minimal glandular hyperplasia
J1/J2	Duodenum	WNL	WNL	WNL
	Jejunum	WNL	WNL	WNL
	lleum	WNL	WNL	WNL
K	Colon	WNL	WNL	WNL
L	Pancreas	Necrosis, mulfiocal, ducts,mild	WNL	Necrosis, vessels in mesesentry, multifocal mild
		Necrosis, multifocal, mild, mysentery	No duct adenocarcinoma	Necrosis, mulfiocal, ducts,mild
		Lymph node: Hemorrhage, moderate, diffuse	2 normal lymph nodes	Necrosis, multifocal, mild, mysentery
		Few ducts implanted in mesentery are visible		Lymph node: Necrosis, moderate, diffuse
				Few ducts implanted in mesentery are visible
M	Spleen	Infiltration,mononuclear cells, minimal	WNL	Necrosis, attached mysentery, minimal
		attached mesentery
V
Comment:
Animal ID 611: The findings in pancreas show efficacy of the drug + radiation combination indicated by the implanted duct necrosis. There are few ducts in the attached mesentery that are still intact. The cause of minimal tubular degeneration is unknown. The findings in lungs are spontaneous findings seen in some mouse strains. The mononuclear cells on the attached mesentery of spleen are related…
	LEGEND
	WNL = Within Normal Limits/ Normal tissue or No significant lesion observed
	A = Abnormal tissue (Lesion present)
	0 = No tissue present on the slide
	P = The lesion is present, but not graded
	S = Suspected/Presumptive diagnosis (needs more tests to confirm the Dx.)
	PMA = Postmortem autolysis
	I = Inadequate section
	N/A= Not Applicable
	GRADING/SCORING OF HISTOLOGICAL LESIONS
	Grade 0 = no histologic lesion (or normal tissue)
	Grade 1 = minimal, minor, rare, infrequent, barely noticeable tissue change (lesion affects 1-10% of the tissue)
	Grade 2 = mild, slight, sporadic, noticeable but not prominent feature (lesion affects 11-20% of tissue)
	Grade 3 = moderate, frequent, typical, common, prominent tissue change (lesion affects 21-40% of tissue)
	Grade 4 = marked, extensive, numerous, severe, overwhelming tissue change (lesion affects 41-100% of tissue)
